# High-resolution transcriptional atlas of growing maize shoot organs throughout plant development under well-watered and drought conditions

**DOI:** 10.1101/2025.03.12.642568

**Authors:** Jie Zhang, Lennart Verbraeken, Heike Sprenger, Stien Mertens, Nathalie Wuyts, Bernard Cannoot, Jolien De Block, Kirin Demuynck, Annelore Natran, Katrien Maleux, Julie Merchie, Steven Crafts-Brandner, Jonathan Vogel, Wesley Bruce, Dirk Inzé, Steven Maere, Hilde Nelissen

## Abstract

Crop improvement goals for maize (*Zea mays* L.) involve the targeted optimization of various organs, making it crucial to understand the developmental characteristics and gene expression patterns during organ development and in response to environmental stresses such as drought. In this study, we investigated the development of maize leaves and internodes at both macroscopic and cellular level, and identified a shared fundamental growth design with distinct timing between the two organs. By transcriptome profiling developmental zones of leaves and internodes of different ranks, and of the ear, at different growth stages under both well-watered and drought conditions, we generated a high-resolution spatiotemporal transcriptome dataset on 272 different tissues and conditions, which we make available as a searchable database. While the gene regulatory networks governing cell division and cell elongation were highly conserved across organs, precise expression regulation of particular gene families was observed across organs and within the same organ. Additionally, we highlight the expression of key genes involved in regulating leaf angle and vascular development, showing spatiotemporal regulation of differentiation parallel to growth. This comprehensive expression atlas, combined with phenotypic data, offers a deeper understanding of the similarities and differences among shoot organs and tissues during development and drought response, and provides a valuable resource for engineering organ-specific traits in maize.
