## Supplemental Data Set 2 for "High-resolution transcriptional atlas of growing maize shoot organs throughout plant development under well-watered and drought conditions"

### Sheet: Internode Estimated Lengths
Supplemental Data Set 2. Estimated internode length and internode growth traits.
experiment	pot	experimentPot	treatment	dae	I9	I12	I15	I9fitted	I12fitted	I15fitted
2	148	2_148	Control	25	1.63732	NA	NA	0.00145914	2.31439e-06	3.3887e-13
2	148	2_148	Control	28	2.04745	NA	NA	0.0509631	9.53693e-05	7.9889e-11
2	148	2_148	Control	29	2.45646	NA	NA	0.149903	0.000299054	4.31259e-10
2	148	2_148	Control	30	3.29189	NA	NA	0.419251	0.000897742	2.19221e-09
2	148	2_148	Control	31	1.03054	1.345	NA	1.11499	0.0025859	1.05324e-08
2	148	2_148	Control	32	5.23364	1.345	NA	2.81622	0.00716119	4.79855e-08
2	148	2_148	Control	35	27.4716	2.21484	NA	31.6345	0.121932	3.39431e-06
2	148	2_148	Control	36	63.8913	3.02669	NA	59.778	0.292391	1.28446e-05
2	148	2_148	Control	37	94.0264	3.69845	NA	95.7601	0.677441	4.66501e-05
2	148	2_148	Control	39	104.884	7.16827	NA	108.742	3.27407	0.000547461
2	148	2_148	Control	42	110.254	21.5002	2.16312	108.742	25.8849	0.0167229
2	148	2_148	Control	43	108.38	46.365	4.93	108.742	46.5233	0.0487197
2	148	2_148	Control	44	109.306	81.2557	4.93	108.742	77.3155	0.137051
2	148	2_148	Control	45	108.926	111.165	5.66939	108.742	113.498	0.372036
2	148	2_148	Control	46	109.467	127.473	7.99644	108.742	129.86	0.973278
2	148	2_148	Control	49	107.573	132.77	16	108.742	129.86	13.5003
2	148	2_148	Control	50	110.8	130.769	16	108.742	129.86	29.0336
2	148	2_148	Control	51	105.978	128.881	68.744	108.742	129.86	57.2229
2	148	2_148	Control	52	110.575	129.641	93.4959	108.742	129.86	97.6203
2	148	2_148	Control	53	105.33	131.709	114.325	108.742	129.86	120.361
2	148	2_148	Control	56	109.194	129.819	123.507	108.742	129.86	120.361
2	148	2_148	Control	57	110.59	129.744	122.884	108.742	129.86	120.361
2	148	2_148	Control	59	108.743	126.167	120.835	108.742	129.86	120.361
2	148	2_148	Control	60	108.837	128.319	123.546	108.742	129.86	120.361
2	148	2_148	Control	63	107.173	129.075	122.206	108.742	129.86	120.361
2	148	2_148	Control	64	108.711	133.054	122.903	108.742	129.86	120.361
2	148	2_148	Control	65	109.232	131.964	117.907	108.742	129.86	120.361
2	148	2_148	Control	66	106.83	126.605	122.752	108.742	129.86	120.361
2	148	2_148	Control	67	111.197	129.219	121.82	108.742	129.86	120.361
2	148	2_148	Control	70	107.128	132.148	120.317	108.742	129.86	120.361
2	148	2_148	Control	71	105.661	130.793	119.687	108.742	129.86	120.361
2	148	2_148	Control	72	113.74	126.833	116.268	108.742	129.86	120.361
2	148	2_148	Control	73	111.695	132.856	116.745	108.742	129.86	120.361
2	177	2_177	Control	24	1.63732	NA	NA	0.00772435	1.41664e-05	1.49254e-08
2	177	2_177	Control	25	1.63732	NA	NA	0.0226058	4.60029e-05	5.70865e-08
2	177	2_177	Control	28	2.05788	NA	NA	0.420477	0.00118073	2.32896e-06
2	177	2_177	Control	29	2.65287	NA	NA	1.01408	0.00319532	7.30192e-06
2	177	2_177	Control	30	3.85155	NA	NA	2.33486	0.00831588	2.19563e-05
2	177	2_177	Control	31	1.7698	1.345	NA	5.12542	0.0208527	6.3475e-05
2	177	2_177	Control	32	12.2674	1.345	NA	10.6924	0.0504622	0.00017682
2	177	2_177	Control	35	64.2146	3.0339	NA	64.6915	0.584177	0.00311666
2	177	2_177	Control	36	92.9829	3.67518	NA	92.5192	1.23777	0.00761663
2	177	2_177	Control	37	97.4473	5.42609	NA	99.2718	2.53784	0.0180753
2	177	2_177	Control	39	99.5545	7.30583	NA	99.2718	9.61856	0.0935549
2	177	2_177	Control	42	98.4483	48.2034	4.93	99.2718	51.6042	0.899463
2	177	2_177	Control	43	99.7225	85.0931	4.93	99.2718	79.428	1.81269
2	177	2_177	Control	44	101.666	104.825	5.82717	99.2718	108.307	3.55343
2	177	2_177	Control	45	99.7166	118.307	8.11697	99.2718	117.753	6.76667
2	177	2_177	Control	46	98.5158	114.237	10.2201	99.2718	117.753	12.4896
2	177	2_177	Control	49	105.233	118.344	63.0562	99.2718	117.753	62.0118
2	177	2_177	Control	50	96.5797	115.48	91.4493	99.2718	117.753	94.1621
2	177	2_177	Control	51	101.753	118.217	130.468	99.2718	117.753	128.257
2	177	2_177	Control	52	98.5144	118.904	138.557	99.2718	117.753	141.974
2	177	2_177	Control	53	94.9755	117.643	141.22	99.2718	117.753	141.974
2	177	2_177	Control	56	96.753	120.499	143.716	99.2718	117.753	141.974
2	177	2_177	Control	57	98.3098	115.61	140.993	99.2718	117.753	141.974
2	177	2_177	Control	59	98.805	119.8	144.4	99.2718	117.753	141.974
2	177	2_177	Control	60	102.177	119.203	142.314	99.2718	117.753	141.974
2	241	2_241	V5-Drought	28	1.56745	NA	NA	0.0254519	0.00122956	1.46954e-06
2	241	2_241	V5-Drought	29	1.56745	NA	NA	0.051403	0.00228359	3.36613e-06
2	241	2_241	V5-Drought	30	1.56745	NA	NA	0.100843	0.00414348	7.48485e-06
2	241	2_241	V5-Drought	31	1.56745	NA	NA	0.192417	0.00735498	1.61863e-05
2	241	2_241	V5-Drought	32	1.56745	NA	NA	0.35746	0.0127879	3.40997e-05
2	241	2_241	V5-Drought	35	2.57699	NA	NA	1.96461	0.0599666	0.00027649
2	241	2_241	V5-Drought	36	3.20077	NA	NA	3.29563	0.0969047	0.000531902
2	241	2_241	V5-Drought	37	5.78527	1.48667	NA	5.38657	0.154049	0.00100312
2	241	2_241	V5-Drought	39	11.7087	1.48667	NA	13.235	0.371429	0.00337346
2	241	2_241	V5-Drought	42	39.6194	4.0771	NA	39.0543	1.24362	0.0182962
2	241	2_241	V5-Drought	43	51.1725	4.14343	NA	50.177	1.80746	0.0311427
2	241	2_241	V5-Drought	44	55.7694	4.16982	NA	58.1874	2.58932	0.0522211
2	241	2_241	V5-Drought	45	57.6231	3.83889	NA	58.9662	3.65561	0.0863017
2	241	2_241	V5-Drought	46	56.9511	4.82812	NA	58.9662	5.0843	0.140616
2	241	2_241	V5-Drought	49	57.5853	13.8301	1.77647	58.9662	12.4087	0.560162
2	241	2_241	V5-Drought	50	63.7256	15.042	1.77647	58.9662	16.0987	0.864417
2	241	2_241	V5-Drought	51	60.921	15.3352	1.77647	58.9662	20.4204	1.31621
2	241	2_241	V5-Drought	52	58.2636	24.9617	3.26143	58.9662	25.2172	1.97729
2	241	2_241	V5-Drought	53	59.1605	34.2884	7.9675	58.9662	30.1144	2.92998
2	241	2_241	V5-Drought	56	59.5287	39.2694	12.3333	58.9662	36.8578	8.73849
2	241	2_241	V5-Drought	57	59.5347	37.733	6.78867	58.9662	36.8578	12.1835
2	241	2_241	V5-Drought	59	58.4736	36.2478	22.6019	58.9662	36.8578	22.359
2	241	2_241	V5-Drought	60	56.4686	37.7412	27.9739	58.9662	36.8578	29.2538
2	241	2_241	V5-Drought	63	58.8613	36.0108	54.4063	58.9662	36.8578	52.4993
2	241	2_241	V5-Drought	64	59.2055	36.1136	55.7994	58.9662	36.8578	55.7497
2	241	2_241	V5-Drought	65	60.1155	34.7193	55.2785	58.9662	36.8578	55.7497
2	241	2_241	V5-Drought	66	60.6672	35.2361	54.9387	58.9662	36.8578	55.7497
2	241	2_241	V5-Drought	67	58.6614	35.7877	53.9027	58.9662	36.8578	55.7497
2	241	2_241	V5-Drought	70	58.1184	38.9634	57.8755	58.9662	36.8578	55.7497
2	253	2_253	V5-Drought	28	1.56745	NA	NA	0.0162381	4.32567e-05	2.91121e-06
2	253	2_253	V5-Drought	29	1.56745	NA	NA	0.0356556	0.000104007	6.6224e-06
2	253	2_253	V5-Drought	30	1.56745	NA	NA	0.0757926	0.00024207	1.4626e-05
2	253	2_253	V5-Drought	31	1.56745	NA	NA	0.156181	0.000546416	3.14198e-05
2	253	2_253	V5-Drought	32	2.07655	NA	NA	0.312321	0.00119825	6.57616e-05
2	253	2_253	V5-Drought	35	3.83083	NA	NA	2.09888	0.0107767	0.000523145
2	253	2_253	V5-Drought	36	4.77406	1.48667	NA	3.73807	0.0213371	0.00100016
2	253	2_253	V5-Drought	37	6.78411	1.48667	NA	6.45925	0.0412874	0.00187455
2	253	2_253	V5-Drought	39	14.9984	1.48667	NA	17.4507	0.144716	0.00622652
2	253	2_253	V5-Drought	42	56.8536	4.17605	NA	54.637	0.810631	0.0331411
2	253	2_253	V5-Drought	43	64.9747	4.22267	NA	67.23	1.38093	0.0560493
2	253	2_253	V5-Drought	44	67.9885	4.23997	NA	69.5982	2.30295	0.0933716
2	253	2_253	V5-Drought	45	68.3815	5.26423	NA	69.5982	3.75698	0.153275
2	253	2_253	V5-Drought	46	69.7048	5.71801	NA	69.5982	5.98822	0.248016
2	253	2_253	V5-Drought	49	70.6504	16.732	1.77647	69.5982	20.5637	0.96597
2	253	2_253	V5-Drought	50	67.8591	28.8785	3.42469	69.5982	28.8731	1.47824
2	253	2_253	V5-Drought	51	69.1021	40.5821	3.91254	69.5982	38.412	2.23078
2	253	2_253	V5-Drought	52	68.5363	47.12	7.9675	69.5982	47.175	3.31893
2	253	2_253	V5-Drought	53	70.391	51.1692	7.9675	69.5982	50.5178	4.86616
2	253	2_253	V5-Drought	56	68.3375	51.9853	12.3333	69.5982	50.5178	13.9387
2	253	2_253	V5-Drought	57	71.072	53.2046	13.4188	69.5982	50.5178	19.0875
2	253	2_253	V5-Drought	59	71.8382	51.8802	35.1927	69.5982	50.5178	33.3598
2	253	2_253	V5-Drought	60	69.4061	53.6763	43.2559	69.5982	50.5178	42.134
2	253	2_253	V5-Drought	63	70.2525	50.5656	58.9609	69.5982	50.5178	59.8356
2	253	2_253	V5-Drought	64	71.9995	49.5717	58.8041	69.5982	50.5178	59.8356
2	253	2_253	V5-Drought	65	70.7161	51.6353	60.7354	69.5982	50.5178	59.8356
2	253	2_253	V5-Drought	66	69.8843	48.8172	61.3077	69.5982	50.5178	59.8356
2	253	2_253	V5-Drought	67	66.2927	47.704	60.5653	69.5982	50.5178	59.8356
2	253	2_253	V5-Drought	70	67.1681	49.6898	62.544	69.5982	50.5178	59.8356
2	253	2_253	V5-Drought	71	71.0556	51.6642	59.7891	69.5982	50.5178	59.8356
2	253	2_253	V5-Drought	72	69.869	48.281	57.1483	69.5982	50.5178	59.8356
2	253	2_253	V5-Drought	73	71.9579	47.0572	58.4021	69.5982	50.5178	59.8356
3	162	3_162	Control	26	1.63732	NA	NA	0.0065518	4.67045e-06	9.76455e-10
3	162	3_162	Control	27	1.63732	NA	NA	0.0199517	1.60443e-05	4.21469e-09
3	162	3_162	Control	28	1.63732	NA	NA	0.0577842	5.24865e-05	1.72054e-08
3	162	3_162	Control	29	1.96967	NA	NA	0.159447	0.000164005	6.66758e-08
3	162	3_162	Control	30	2.33881	NA	NA	0.419626	0.000490801	2.46105e-07
3	162	3_162	Control	31	2.96142	NA	NA	1.0535	0.00140994	8.67787e-07
3	162	3_162	Control	32	1.26249	1.345	NA	2.5208	0.00389598	2.93092e-06
3	162	3_162	Control	33	6.22549	1.345	NA	5.73402	0.0103728	9.50447e-06
3	162	3_162	Control	34	14.9547	1.345	NA	12.3353	0.0266479	2.96561e-05
3	162	3_162	Control	35	20.7444	1.345	NA	24.848	0.0661302	8.92056e-05
3	162	3_162	Control	36	47.8856	2.6699	NA	45.9504	0.158658	0.000259119
3	162	3_162	Control	37	74.2908	3.25851	NA	74.5871	0.368161	0.000727927
3	162	3_162	Control	38	87.7237	3.55795	NA	92.8696	0.826301	0.00198028
3	162	3_162	Control	39	92.0681	5.63557	NA	92.8696	1.79277	0.00522285
3	162	3_162	Control	40	93.6083	6.5311	NA	92.8696	3.75521	0.013367
3	162	3_162	Control	41	92.2165	7.00895	NA	92.8696	7.57564	0.0332223
3	162	3_162	Control	42	91.4968	17.0713	2.16312	92.8696	14.6579	0.0802268
3	162	3_162	Control	43	93.8036	20.447	2.16312	92.8696	27.007	0.188289
3	162	3_162	Control	44	94.203	48.5793	4.93	92.8696	46.7762	0.429472
3	162	3_162	Control	45	92.7001	75.6818	4.93	92.8696	74.2317	0.951652
3	162	3_162	Control	46	92.097	100.629	6.39548	92.8696	101.562	2.04675
3	162	3_162	Control	47	92.7754	106.543	8.45926	92.8696	106.938	4.26583
3	162	3_162	Control	48	91.7094	108.374	16	92.8696	106.938	8.593
3	162	3_162	Control	49	92.6361	108.262	16	92.8696	106.938	16.6578
3	162	3_162	Control	50	92.9529	106.62	16	92.8696	106.938	30.8533
3	162	3_162	Control	51	91.7699	106.681	58.0655	92.8696	106.938	53.9147
3	162	3_162	Control	52	93.0005	106.765	92.9389	92.8696	106.938	86.7228
3	162	3_162	Control	53	92.2721	107.436	116.367	92.8696	106.938	121.249
3	162	3_162	Control	54	92.4224	108.038	125.651	92.8696	106.938	130.101
3	162	3_162	Control	55	93.8814	105.902	128.337	92.8696	106.938	130.101
3	162	3_162	Control	56	93.1592	107.342	127.573	92.8696	106.938	130.101
3	162	3_162	Control	57	95.7774	106.684	130.919	92.8696	106.938	130.101
3	162	3_162	Control	58	94.4525	107.384	128.846	92.8696	106.938	130.101
3	162	3_162	Control	59	93.6675	108.054	130.159	92.8696	106.938	130.101
3	162	3_162	Control	60	95.2951	105.209	131.596	92.8696	106.938	130.101
3	162	3_162	Control	61	93.1526	106.014	130.857	92.8696	106.938	130.101
3	162	3_162	Control	63	94.4682	106.589	130.914	92.8696	106.938	130.101
3	162	3_162	Control	64	89.9675	105.794	131.671	92.8696	106.938	130.101
3	162	3_162	Control	65	94.0681	107.127	132.331	92.8696	106.938	130.101
3	162	3_162	Control	66	92.6032	106.424	131.667	92.8696	106.938	130.101
3	162	3_162	Control	67	93.2683	107.769	132.343	92.8696	106.938	130.101
3	175	3_175	Control	23	1.63732	NA	NA	0.000985245	1.6151e-06	9.92149e-10
3	175	3_175	Control	26	1.63732	NA	NA	0.0308945	6.45461e-05	6.34756e-08
3	175	3_175	Control	27	2.26322	NA	NA	0.0876307	0.000199264	2.27183e-07
3	175	3_175	Control	28	2.64469	NA	NA	0.23663	0.000587809	7.74171e-07
3	175	3_175	Control	29	2.97152	NA	NA	0.609032	0.00166139	2.52e-06
3	175	3_175	Control	30	3.68633	NA	NA	1.49449	0.00450975	7.85813e-06
3	175	3_175	Control	31	2.18404	1.345	NA	3.49349	0.0117804	2.35349e-05
3	175	3_175	Control	32	8.57707	1.345	NA	7.75949	0.0296641	6.78548e-05
3	175	3_175	Control	33	17.4056	1.345	NA	16.2905	0.0721066	0.000188718
3	175	3_175	Control	34	29.2051	2.25349	NA	32.0012	0.169378	0.000507231
3	175	3_175	Control	35	59.0484	2.91873	NA	57.6358	0.384762	0.00131966
3	175	3_175	Control	36	90.6795	3.62384	NA	90.8466	0.845523	0.00332812
3	175	3_175	Control	37	103.3	3.90516	NA	109.155	1.79717	0.00814629
3	175	3_175	Control	38	109.051	6.16182	NA	109.155	3.69183	0.0193733
3	175	3_175	Control	39	107.113	7.13964	NA	109.155	7.31732	0.0448037
3	175	3_175	Control	40	107.344	16.3648	2.16312	109.155	13.9512	0.10083
3	175	3_175	Control	41	107.299	20.8431	2.16312	109.155	25.4548	0.22092
3	175	3_175	Control	42	107.118	40.9092	4.93	109.155	44.0432	0.471367
3	175	3_175	Control	43	109.699	77.0436	4.93	109.155	71.0547	0.979368
3	175	3_175	Control	44	110.321	100.594	4.93	109.155	103.134	1.98072
3	175	3_175	Control	45	110.176	118.251	7.23218	109.155	122.362	3.89598
3	175	3_175	Control	46	107.274	122.309	8.63275	109.155	122.362	7.44165
3	175	3_175	Control	47	109.931	126.697	16	109.155	122.362	13.769
3	175	3_175	Control	48	108.351	125.339	16	109.155	122.362	24.5796
3	175	3_175	Control	49	108.315	122.787	37.319	109.155	122.362	42.0559
3	175	3_175	Control	50	109.941	121.332	75.2255	109.155	122.362	68.1864
3	175	3_175	Control	51	106.902	122.152	104.73	109.155	122.362	102.509
3	175	3_175	Control	52	110.484	122.089	131.535	109.155	122.362	136.138
3	175	3_175	Control	53	112.605	122.73	144.357	109.155	122.362	144.611
3	175	3_175	Control	54	109.745	120.693	141.646	109.155	122.362	144.611
3	175	3_175	Control	55	106.497	122.019	139.064	109.155	122.362	144.611
3	175	3_175	Control	56	107.688	120.024	140.479	109.155	122.362	144.611
3	175	3_175	Control	57	109.911	121.124	144.731	109.155	122.362	144.611
3	175	3_175	Control	58	109.962	117.817	142.637	109.155	122.362	144.611
3	175	3_175	Control	59	111.346	122.474	141.495	109.155	122.362	144.611
3	175	3_175	Control	60	107.752	123.578	146.423	109.155	122.362	144.611
3	175	3_175	Control	61	108.077	121.126	141.566	109.155	122.362	144.611
3	175	3_175	Control	63	111.81	122.764	143.221	109.155	122.362	144.611
3	175	3_175	Control	64	114.222	125.033	143.465	109.155	122.362	144.611
3	175	3_175	Control	65	111.641	122.278	148.971	109.155	122.362	144.611
3	175	3_175	Control	66	112.096	124.25	149.489	109.155	122.362	144.611
3	175	3_175	Control	67	108.648	125.444	158.833	109.155	122.362	144.611
3	223	3_223	V5-Drought	27	1.56745	NA	NA	0.0211084	0.000220945	2.60003e-07
3	223	3_223	V5-Drought	28	1.56745	NA	NA	0.0512009	0.000533202	7.66557e-07
3	223	3_223	V5-Drought	29	1.56745	NA	NA	0.119512	0.00124367	2.17112e-06
3	223	3_223	V5-Drought	30	1.95128	NA	NA	0.268851	0.00280941	5.92264e-06
3	223	3_223	V5-Drought	31	2.55545	NA	NA	0.583494	0.00615745	1.55971e-05
3	223	3_223	V5-Drought	32	3.65417	NA	NA	1.22251	0.0131146	3.97344e-05
3	223	3_223	V5-Drought	33	4.5025	NA	NA	2.47271	0.0271821	9.81059e-05
3	223	3_223	V5-Drought	34	6.74688	1.48667	NA	4.8252	0.0548926	0.000235156
3	223	3_223	V5-Drought	35	12.5638	1.48667	NA	9.06893	0.108118	0.000548027
3	223	3_223	V5-Drought	36	18.0422	1.48667	NA	16.3655	0.207878	0.00124343
3	223	3_223	V5-Drought	37	22.0683	1.48667	NA	28.1978	0.390441	0.00275006
3	223	3_223	V5-Drought	38	45.1811	4.10904	NA	45.9271	0.716735	0.00593512
3	223	3_223	V5-Drought	39	71.6216	4.26083	NA	69.3724	1.28635	0.0125112
3	223	3_223	V5-Drought	40	93.2119	4.38478	NA	93.1885	2.25732	0.0257817
3	223	3_223	V5-Drought	41	101.397	7.74801	NA	101.009	3.87247	0.0519729
3	223	3_223	V5-Drought	42	101.346	10.0674	NA	101.009	6.49105	0.102554
3	223	3_223	V5-Drought	43	101.32	14.6667	1.77647	101.009	10.6206	0.198172
3	223	3_223	V5-Drought	44	100.421	18.5638	1.77647	101.009	16.9353	0.375134
3	223	3_223	V5-Drought	45	100.585	23.7092	1.77647	101.009	26.2503	0.69577
3	223	3_223	V5-Drought	46	100.607	30.9222	3.50988	101.009	39.3927	1.26438
3	223	3_223	V5-Drought	47	103.142	55.3711	4.52899	101.009	56.8579	2.25077
3	223	3_223	V5-Drought	48	102.654	85.6216	5.78994	101.009	78.0504	3.92295
3	223	3_223	V5-Drought	49	100.383	97.8389	7.9675	101.009	99.7643	6.68892
3	223	3_223	V5-Drought	50	101.963	112.487	7.9675	101.009	113.32	11.1424
3	223	3_223	V5-Drought	51	101.214	113.935	12.3333	101.009	113.658	18.0961
3	223	3_223	V5-Drought	52	102.335	114.728	24.8695	101.009	113.658	28.5632
3	223	3_223	V5-Drought	53	103.637	113.395	49.848	101.009	113.658	43.6015
3	223	3_223	V5-Drought	54	101.276	115.182	63.6599	101.009	113.658	63.8516
3	223	3_223	V5-Drought	55	101.222	113.881	92.097	101.009	113.658	88.446
3	223	3_223	V5-Drought	56	100.718	116.406	107.871	101.009	113.658	112.701
3	223	3_223	V5-Drought	57	100.66	113.717	120.118	101.009	113.658	123.73
3	223	3_223	V5-Drought	58	100.63	113.113	122.296	101.009	113.658	123.73
3	223	3_223	V5-Drought	59	98.8098	114.313	123.795	101.009	113.658	123.73
3	223	3_223	V5-Drought	60	100.719	115.002	121.838	101.009	113.658	123.73
3	223	3_223	V5-Drought	61	100.86	112.934	121.767	101.009	113.658	123.73
3	223	3_223	V5-Drought	63	99.967	108.42	123.078	101.009	113.658	123.73
3	223	3_223	V5-Drought	64	100.761	104.991	128.427	101.009	113.658	123.73
3	223	3_223	V5-Drought	65	100.591	115.295	125.028	101.009	113.658	123.73
3	223	3_223	V5-Drought	66	99.3292	117.929	126.529	101.009	113.658	123.73
3	223	3_223	V5-Drought	67	99.3948	115.807	125.885	101.009	113.658	123.73
3	256	3_256	V5-Drought	26	1.56745	NA	NA	0.0160436	8.96857e-06	1.61507e-07
3	256	3_256	V5-Drought	27	1.56745	NA	NA	0.0361888	2.52247e-05	4.66024e-07
3	256	3_256	V5-Drought	28	1.56745	NA	NA	0.0787844	6.8125e-05	1.29125e-06
3	256	3_256	V5-Drought	29	1.56745	NA	NA	0.165825	0.000177132	3.44494e-06
3	256	3_256	V5-Drought	30	1.72298	NA	NA	0.337915	0.00044443	8.87112e-06
3	256	3_256	V5-Drought	31	2.39863	NA	NA	0.667375	0.00107824	2.20978e-05
3	256	3_256	V5-Drought	32	2.79108	NA	NA	1.27831	0.00253407	5.33511e-05
3	256	3_256	V5-Drought	33	3.60684	NA	NA	2.37534	0.00577843	0.000125063
3	256	3_256	V5-Drought	34	5.12962	1.48667	NA	4.28097	0.0128026	0.000285097
3	256	3_256	V5-Drought	35	8.06353	1.48667	NA	7.47666	0.0275938	0.000632932
3	256	3_256	V5-Drought	36	13.5752	1.48667	NA	12.6313	0.0579157	0.00137018
3	256	3_256	V5-Drought	37	19.235	1.48667	NA	20.5778	0.118474	0.00289574
3	256	3_256	V5-Drought	38	27.9197	4.00994	NA	32.153	0.236365	0.00598066
3	256	3_256	V5-Drought	39	47.9887	4.12515	NA	47.7352	0.460124	0.0120821
3	256	3_256	V5-Drought	40	72.474	4.26573	NA	66.1672	0.874183	0.0238943
3	256	3_256	V5-Drought	41	76.909	4.48293	NA	82.505	1.62089	0.046292
3	256	3_256	V5-Drought	42	85.7056	6.24614	NA	86.391	2.93205	0.0879098
3	256	3_256	V5-Drought	43	90.1082	7.54744	NA	86.391	5.17028	0.163719
3	256	3_256	V5-Drought	44	87.33	8.45245	NA	86.391	8.8752	0.299123
3	256	3_256	V5-Drought	45	81.7131	16.5514	1.77647	86.391	14.7974	0.536288
3	256	3_256	V5-Drought	46	86.7342	19.8522	1.77647	86.391	23.8766	0.943602
3	256	3_256	V5-Drought	47	86.9182	33.9374	3.63557	86.391	37.0685	1.62927
3	256	3_256	V5-Drought	48	85.2784	57.0521	4.59907	86.391	54.8256	2.75992
3	256	3_256	V5-Drought	49	84.7357	77.2589	7.9675	86.391	75.8553	4.58428
3	256	3_256	V5-Drought	50	87.2023	93.6214	7.9675	86.391	94.4555	7.46004
3	256	3_256	V5-Drought	51	89.3261	99.7738	12.3333	86.391	98.7002	11.8776
3	256	3_256	V5-Drought	52	88.6013	96.2943	12.3333	86.391	98.7002	18.4652
3	256	3_256	V5-Drought	53	87.302	97.5739	27.3083	86.391	98.7002	27.9449
3	256	3_256	V5-Drought	54	86.2822	97.9542	41.8196	86.391	98.7002	40.9757
3	256	3_256	V5-Drought	55	87.6153	98.5622	58.2341	86.391	98.7002	57.7729
3	256	3_256	V5-Drought	56	87.2145	99.793	81.1709	86.391	98.7002	77.301
3	256	3_256	V5-Drought	57	88.2341	99.8816	91.7764	86.391	98.7002	95.6922
3	256	3_256	V5-Drought	58	86.4947	96.4253	101.268	86.391	98.7002	103.503
3	256	3_256	V5-Drought	59	87.1193	99.8737	104.692	86.391	98.7002	103.503
3	256	3_256	V5-Drought	60	84.7596	97.2803	101.978	86.391	98.7002	103.503
3	256	3_256	V5-Drought	61	86.2682	98.5123	104.876	86.391	98.7002	103.503
3	256	3_256	V5-Drought	63	83.9948	99.2761	102.924	86.391	98.7002	103.503
3	256	3_256	V5-Drought	64	84.4605	99.7601	101.816	86.391	98.7002	103.503
3	256	3_256	V5-Drought	65	86.4854	99.0587	106.492	86.391	98.7002	103.503
3	256	3_256	V5-Drought	66	85.4579	100.562	105.049	86.391	98.7002	103.503
3	316	3_316	V5-Drought	29	1.56745	NA	NA	0.0295951	2.0857e-06	9.50213e-09
3	316	3_316	V5-Drought	30	1.56745	NA	NA	0.0619403	6.44735e-06	3.10928e-08
3	316	3_316	V5-Drought	31	1.56745	NA	NA	0.125822	1.9148e-05	9.76688e-08
3	316	3_316	V5-Drought	32	1.76749	NA	NA	0.248354	5.47615e-05	2.95245e-07
3	316	3_316	V5-Drought	33	2.33714	NA	NA	0.476775	0.000151119	8.60811e-07
3	316	3_316	V5-Drought	34	2.69702	NA	NA	0.890744	0.000403132	2.42553e-06
3	316	3_316	V5-Drought	35	3.3085	NA	NA	1.62005	0.00104126	6.61716e-06
3	316	3_316	V5-Drought	36	3.87959	NA	NA	2.8683	0.00260777	1.75074e-05
3	316	3_316	V5-Drought	37	6.19532	1.48667	NA	4.94106	0.00634046	4.4989e-05
3	316	3_316	V5-Drought	38	8.34911	1.48667	NA	8.27253	0.0149821	0.000112439
3	316	3_316	V5-Drought	39	12.84	1.48667	NA	13.4346	0.0344356	0.000273643
3	316	3_316	V5-Drought	40	19.0791	1.48667	NA	21.0935	0.0770426	0.00064922
3	316	3_316	V5-Drought	41	28.822	4.01512	NA	31.8458	0.167864	0.00150303
3	316	3_316	V5-Drought	42	49.7083	4.13503	NA	45.8027	0.356288	0.00339855
3	316	3_316	V5-Drought	43	62.5248	4.20861	NA	61.6909	0.736657	0.00751119
3	316	3_316	V5-Drought	44	72.6749	4.31829	NA	75.0665	1.4832	0.0162369
3	316	3_316	V5-Drought	45	76.8069	6.44679	NA	77.7937	2.90582	0.0343492
3	316	3_316	V5-Drought	46	78.1788	8.93491	NA	77.7937	5.53179	0.0711451
3	316	3_316	V5-Drought	47	84.3272	16.0105	1.77647	77.7937	10.2094	0.144321
3	316	3_316	V5-Drought	48	78.0317	18.2327	1.77647	77.7937	18.2004	0.286778
3	316	3_316	V5-Drought	49	78.7817	20.9578	1.77647	77.7937	31.153	0.55822
3	316	3_316	V5-Drought	50	78.221	53.174	4.43742	77.7937	50.6768	1.06422
3	316	3_316	V5-Drought	51	76.3384	77.9611	5.47062	77.7937	76.8656	1.98629
3	316	3_316	V5-Drought	52	76.3172	104.947	7.9675	77.7937	104.35	3.62674
3	316	3_316	V5-Drought	53	77.6834	112.413	7.9675	77.7937	114.699	6.47051
3	316	3_316	V5-Drought	54	76.2612	113.737	12.3333	77.7937	114.699	11.2596
3	316	3_316	V5-Drought	55	78.3587	115.185	12.3333	77.7937	114.699	19.0577
3	316	3_316	V5-Drought	56	78.1994	112.692	27.7042	77.7937	114.699	31.2419
3	316	3_316	V5-Drought	57	78.998	117.169	51.4984	77.7937	114.699	49.2668
3	316	3_316	V5-Drought	58	76.9449	115.166	76.4599	77.7937	114.699	73.8694
3	316	3_316	V5-Drought	59	75.6418	114.489	104.032	77.7937	114.699	103.025
3	316	3_316	V5-Drought	60	78.9888	112.543	123.386	77.7937	114.699	127.297
3	316	3_316	V5-Drought	61	78.9364	113.218	128.694	77.7937	114.699	130.607
3	316	3_316	V5-Drought	63	77.1937	113.068	129.277	77.7937	114.699	130.607
3	316	3_316	V5-Drought	64	78.858	118.766	132.473	77.7937	114.699	130.607
3	316	3_316	V5-Drought	65	74.8274	114.707	131.752	77.7937	114.699	130.607
3	316	3_316	V5-Drought	66	77.0113	115.369	133.211	77.7937	114.699	130.607
3	316	3_316	V5-Drought	67	77.589	116.796	130.392	77.7937	114.699	130.607
4	162	4_162	Control	22	1.63732	NA	NA	0.000430082	5.26327e-07	5.42342e-10
4	162	4_162	Control	23	1.63732	NA	NA	0.0015051	1.99545e-06	2.33224e-09
4	162	4_162	Control	24	1.63732	NA	NA	0.00495471	7.12188e-06	9.40324e-09
4	162	4_162	Control	25	1.63732	NA	NA	0.0154014	2.40391e-05	3.57277e-08
4	162	4_162	Control	26	1.83371	NA	NA	0.0453448	7.70474e-05	1.28502e-07
4	162	4_162	Control	27	2.20673	NA	NA	0.126746	0.000235309	4.39248e-07
4	162	4_162	Control	28	2.5909	NA	NA	0.336864	0.000686896	1.43198e-06
4	162	4_162	Control	29	3.3483	NA	NA	0.851874	0.00192166	4.4663e-06
4	162	4_162	Control	30	1.61979	1.345	NA	2.0487	0.00516413	1.33644e-05
4	162	4_162	Control	31	5.57177	1.345	NA	4.67558	0.0133571	3.84611e-05
4	162	4_162	Control	32	11.4347	1.345	NA	10.0787	0.0333076	0.000106691
4	162	4_162	Control	33	18.2907	1.345	NA	20.3312	0.0801809	0.000285839
4	162	4_162	Control	34	37.5168	2.43877	NA	37.6729	0.186524	0.000740921
4	162	4_162	Control	35	62.1461	2.98779	NA	61.4926	0.41958	0.00186103
4	162	4_162	Control	36	76.9564	3.31793	NA	78.1763	0.912872	0.00453591
4	162	4_162	Control	37	78.1808	5.14718	NA	78.1806	1.9204	0.0107404
4	162	4_162	Control	38	76.2929	6.04315	NA	78.1806	3.90234	0.0247321
4	162	4_162	Control	39	76.2721	6.54708	NA	78.1806	7.64449	0.0554313
4	162	4_162	Control	40	80.5543	14.0962	2.16312	78.1806	14.3857	0.121
4	162	4_162	Control	41	78.613	17.6467	2.16312	78.1806	25.8488	0.257364
4	162	4_162	Control	42	79.9371	49.3025	4.93	78.1806	43.873	0.533505
4	162	4_162	Control	43	77.4031	71.2569	4.93	78.1806	68.9008	1.0778
4	162	4_162	Control	44	79.7621	92.53	4.93	78.1806	95.6165	2.12114
4	162	4_162	Control	45	78.66	101.812	6.59409	78.1806	104.834	4.06323
4	162	4_162	Control	46	77.9782	107.249	8.60389	78.1806	104.834	7.5648
4	162	4_162	Control	47	77.5737	107.458	16	78.1806	104.834	13.6554
4	162	4_162	Control	48	79.1397	104.546	16	78.1806	104.834	23.8075
4	162	4_162	Control	49	78.4813	105.917	39.23	78.1806	104.834	39.8368
4	162	4_162	Control	50	76.9785	104.771	66.2851	78.1806	104.834	63.2851
4	162	4_162	Control	51	80.7224	104.815	94.3828	78.1806	104.834	93.522
4	162	4_162	Control	52	78.9723	102.018	121.357	78.1806	104.834	122.953
4	162	4_162	Control	53	77.866	98.4319	122.721	78.1806	104.834	130.942
4	162	4_162	Control	54	76.5091	105.855	126.687	78.1806	104.834	130.942
4	162	4_162	Control	55	78.9657	104.645	132.013	78.1806	104.834	130.942
4	162	4_162	Control	56	76.1656	105.411	127.984	78.1806	104.834	130.942
4	162	4_162	Control	57	76.2648	110.007	131.923	78.1806	104.834	130.942
4	162	4_162	Control	58	81.4048	104.926	135.723	78.1806	104.834	130.942
4	162	4_162	Control	59	77.3322	104.838	130.283	78.1806	104.834	130.942
4	162	4_162	Control	60	78.8159	104.243	136.927	78.1806	104.834	130.942
4	162	4_162	Control	61	76.7231	106.193	134.769	78.1806	104.834	130.942
4	297	4_297	V5-Drought	26	1.56745	NA	NA	0.00343044	0.000296568	2.49565e-08
4	297	4_297	V5-Drought	27	1.56745	NA	NA	0.00875397	0.00064818	7.60011e-08
4	297	4_297	V5-Drought	28	1.56745	NA	NA	0.0214624	0.00137327	2.21843e-07
4	297	4_297	V5-Drought	29	1.56745	NA	NA	0.0506581	0.00282597	6.22454e-07
4	297	4_297	V5-Drought	30	2.11692	NA	NA	0.115303	0.00565839	1.68313e-06
4	297	4_297	V5-Drought	31	2.53632	NA	NA	0.253402	0.011041	4.39618e-06
4	297	4_297	V5-Drought	32	3.10683	NA	NA	0.538208	0.0210239	1.11142e-05
4	297	4_297	V5-Drought	33	3.67107	NA	NA	1.10524	0.0391144	2.72483e-05
4	297	4_297	V5-Drought	34	4.47933	NA	NA	2.19427	0.0711774	6.48913e-05
4	297	4_297	V5-Drought	35	3.25195	1.48667	NA	4.20842	0.126804	0.000150342
4	297	4_297	V5-Drought	36	7.72144	1.48667	NA	7.7838	0.221335	0.000339328
4	297	4_297	V5-Drought	37	12.8141	1.48667	NA	13.8396	0.378777	0.000747035
4	297	4_297	V5-Drought	38	18.2594	1.48667	NA	23.523	0.635861	0.00160594
4	297	4_297	V5-Drought	39	40.5493	4.08244	NA	37.8448	1.0475	0.00337459
4	297	4_297	V5-Drought	40	60.9568	4.1996	NA	56.5599	1.69382	0.00693753
4	297	4_297	V5-Drought	41	70.9982	4.25725	NA	75.381	2.68858	0.0139645
4	297	4_297	V5-Drought	42	78.5203	4.0825	NA	81.5555	4.18858	0.0275412
4	297	4_297	V5-Drought	43	81.9853	7.09901	NA	81.5555	6.4022	0.053252
4	297	4_297	V5-Drought	44	81.2529	9.32034	NA	81.5555	9.59408	0.100995
4	297	4_297	V5-Drought	45	85.3725	16.6294	1.77647	81.5555	14.0797	0.18795
4	297	4_297	V5-Drought	46	80.9329	22.1516	1.77647	81.5555	20.1993	0.343306
4	297	4_297	V5-Drought	47	83.085	23.5642	1.77647	81.5555	28.2533	0.615577
4	297	4_297	V5-Drought	48	80.4519	36.1675	3.72852	81.5555	38.3714	1.08354
4	297	4_297	V5-Drought	49	83.0923	49.826	4.29786	81.5555	50.268	1.87192
4	297	4_297	V5-Drought	50	83.7847	65.9715	7.9675	81.5555	62.8179	3.17278
4	297	4_297	V5-Drought	51	81.6049	73.4032	7.9675	81.5555	73.3445	5.27233
4	297	4_297	V5-Drought	52	81.527	78.2196	7.9675	81.5555	76.8277	8.58038
4	297	4_297	V5-Drought	53	82.4452	76.7314	12.3333	81.5555	76.8277	13.6536
4	297	4_297	V5-Drought	54	74.8367	72.1409	12.3333	81.5555	76.8277	21.1918
4	297	4_297	V5-Drought	55	81.4506	73.5083	35.3496	81.5555	76.8277	31.964
4	297	4_297	V5-Drought	56	85.1923	67.8362	49.7168	81.5555	76.8277	46.5809
4	297	4_297	V5-Drought	57	82.3178	76.0282	63.9398	81.5555	76.8277	64.9577
4	297	4_297	V5-Drought	58	81.6371	77.4034	85.2945	81.5555	76.8277	85.191
4	297	4_297	V5-Drought	59	80.4168	78.134	100.808	81.5555	76.8277	101.366
4	297	4_297	V5-Drought	60	80.8827	76.9258	101.471	81.5555	76.8277	104.051
4	297	4_297	V5-Drought	61	83.7196	77.523	103.451	81.5555	76.8277	104.051
4	297	4_297	V5-Drought	62	81.6007	74.7589	107.375	81.5555	76.8277	104.051
4	297	4_297	V5-Drought	63	79.4179	78.9479	101.941	81.5555	76.8277	104.051
4	297	4_297	V5-Drought	64	80.0568	77.1005	103.585	81.5555	76.8277	104.051
4	297	4_297	V5-Drought	65	81.5262	80.3343	98.7906	81.5555	76.8277	104.051
4	297	4_297	V5-Drought	66	83.1608	76.839	104.93	81.5555	76.8277	104.051
4	297	4_297	V5-Drought	67	84.3898	76.8439	104.02	81.5555	76.8277	104.051
4	297	4_297	V5-Drought	68	77.5457	76.9104	105.212	81.5555	76.8277	104.051
4	297	4_297	V5-Drought	69	83.2861	81.9448	107.282	81.5555	76.8277	104.051
4	297	4_297	V5-Drought	70	80.987	80.9068	106.811	81.5555	76.8277	104.051
4	332	4_332	V5-Drought	23	1.56745	NA	NA	0.000700448	1.67456e-05	2.56174e-12
4	332	4_332	V5-Drought	24	1.56745	NA	NA	0.0019886	4.41873e-05	1.25776e-11
4	332	4_332	V5-Drought	25	1.56745	NA	NA	0.00537927	0.00011175	5.77517e-11
4	332	4_332	V5-Drought	26	1.56745	NA	NA	0.0139074	0.000271712	2.49267e-10
4	332	4_332	V5-Drought	27	1.54386	NA	NA	0.0344538	0.000636892	1.01595e-09
4	332	4_332	V5-Drought	28	2.45238	NA	NA	0.0819655	0.00144267	3.92592e-09
4	332	4_332	V5-Drought	29	2.9222	NA	NA	0.187569	0.00316474	1.44356e-08
4	332	4_332	V5-Drought	30	3.19747	NA	NA	0.413389	0.00673577	5.06695e-08
4	332	4_332	V5-Drought	31	3.85621	NA	NA	0.878095	0.0139326	1.70269e-07
4	332	4_332	V5-Drought	32	4.68963	1.48667	NA	1.7979	0.0280474	5.49192e-07
4	332	4_332	V5-Drought	33	6.16328	1.48667	NA	3.5461	0.0550193	1.70423e-06
4	332	4_332	V5-Drought	34	10.2248	1.48667	NA	6.72616	0.105283	5.09871e-06
4	332	4_332	V5-Drought	35	14.6445	1.48667	NA	12.2289	0.1967	1.47347e-05
4	332	4_332	V5-Drought	36	17.4412	1.48667	NA	21.1855	0.359057	4.12018e-05
4	332	4_332	V5-Drought	37	30.3032	4.02362	NA	34.5986	0.640706	0.000111647
4	332	4_332	V5-Drought	38	54.0839	4.16015	NA	52.1621	1.11796	0.000293582
4	332	4_332	V5-Drought	39	71.4427	4.2598	NA	69.2526	1.90767	0.000750058
4	332	4_332	V5-Drought	40	75.3459	4.8647	NA	73.5347	3.18273	0.00186383
4	332	4_332	V5-Drought	41	72.4755	7.45217	NA	73.5347	5.18884	0.00450889
4	332	4_332	V5-Drought	42	77.5334	8.57248	NA	73.5347	8.25783	0.0106273
4	332	4_332	V5-Drought	43	71.4713	14.6497	1.77647	73.5347	12.8069	0.02442
4	332	4_332	V5-Drought	44	75.5707	19.2709	1.77647	73.5347	19.3033	0.0547318
4	332	4_332	V5-Drought	45	73.689	20.1521	1.77647	73.5347	28.1556	0.119683
4	332	4_332	V5-Drought	46	72.8426	39.1178	3.8515	73.5347	39.4639	0.255363
4	332	4_332	V5-Drought	47	78.2479	58.6538	4.66583	73.5347	52.5134	0.531545
4	332	4_332	V5-Drought	48	75.4889	62.7331	7.9675	73.5347	64.8188	1.07885
4	332	4_332	V5-Drought	49	75.6216	68.0993	7.9675	73.5347	70.4459	2.13307
4	332	4_332	V5-Drought	50	74.6728	70.9023	7.9675	73.5347	70.4459	4.10203
4	332	4_332	V5-Drought	51	72.9797	71.9611	12.3333	73.5347	70.4459	7.65361
4	332	4_332	V5-Drought	52	72.0696	73.5716	12.3333	73.5347	70.4459	13.801
4	332	4_332	V5-Drought	53	74.9314	67.4833	12.3333	73.5347	70.4459	23.8991
4	332	4_332	V5-Drought	54	75.7479	72.1397	39.4941	73.5347	70.4459	39.3172
4	332	4_332	V5-Drought	55	66.0789	59.9129	68.4575	73.5347	70.4459	60.2189
4	332	4_332	V5-Drought	56	69.9665	73.703	77.7067	73.5347	70.4459	82.1683
4	332	4_332	V5-Drought	57	74.0902	71.3175	85.9318	73.5347	70.4459	89.8418
4	332	4_332	V5-Drought	58	73.0323	71.3338	85.9354	73.5347	70.4459	89.8418
4	332	4_332	V5-Drought	59	71.6547	70.582	90.0666	73.5347	70.4459	89.8418
4	332	4_332	V5-Drought	60	69.4619	69.352	89.3373	73.5347	70.4459	89.8418
4	332	4_332	V5-Drought	61	71.5649	72.7927	89.2612	73.5347	70.4459	89.8418
4	332	4_332	V5-Drought	62	72.8415	69.3005	90.5798	73.5347	70.4459	89.8418
4	332	4_332	V5-Drought	63	72.1593	71.3657	92.8095	73.5347	70.4459	89.8418
4	332	4_332	V5-Drought	64	77.6797	74.1097	90.7305	73.5347	70.4459	89.8418
4	332	4_332	V5-Drought	65	73.5274	72.0775	92.7436	73.5347	70.4459	89.8418
4	332	4_332	V5-Drought	66	76.2959	69.3926	90.1789	73.5347	70.4459	89.8418
4	332	4_332	V5-Drought	67	71.3442	68.7802	89.9659	73.5347	70.4459	89.8418
4	332	4_332	V5-Drought	68	72.8134	70.7141	91.5095	73.5347	70.4459	89.8418
4	335	4_335	V5-Drought	22	1.56745	NA	NA	0.0114695	0.000100218	1.39555e-09
4	335	4_335	V5-Drought	23	1.56745	NA	NA	0.0252558	0.000240139	5.19626e-09
4	335	4_335	V5-Drought	24	1.56745	NA	NA	0.0534891	0.000552753	1.82572e-08
4	335	4_335	V5-Drought	25	1.56745	NA	NA	0.109236	0.00122597	6.08112e-08
4	335	4_335	V5-Drought	26	1.56745	NA	NA	0.215575	0.00262701	1.92798e-07
4	335	4_335	V5-Drought	27	2.34111	NA	NA	0.411837	0.00545126	5.83916e-07
4	335	4_335	V5-Drought	28	2.72881	NA	NA	0.762699	0.0109767	1.69477e-06
4	335	4_335	V5-Drought	29	3.04523	NA	NA	1.37066	0.0214862	4.72737e-06
4	335	4_335	V5-Drought	30	3.54787	NA	NA	2.3918	0.040949	1.27049e-05
4	335	4_335	V5-Drought	31	7.04382	1.48667	NA	4.05343	0.0760867	3.29727e-05
4	335	4_335	V5-Drought	32	9.05577	1.48667	NA	6.66903	0.137994	8.28034e-05
4	335	4_335	V5-Drought	33	12.624	1.48667	NA	10.6408	0.244524	0.000201578
4	335	4_335	V5-Drought	34	15.7511	1.48667	NA	16.4302	0.42368	0.000476487
4	335	4_335	V5-Drought	35	17.2086	1.48667	NA	24.4609	0.718253	0.00109523
4	335	4_335	V5-Drought	36	35.241	4.05197	NA	34.8926	1.19185	0.00245116
4	335	4_335	V5-Drought	37	50.3551	4.13874	NA	47.1616	1.93624	0.00534757
4	335	4_335	V5-Drought	38	59.0129	4.18844	NA	59.1219	3.07945	0.0113842
4	335	4_335	V5-Drought	39	66.4126	5.32053	NA	65.5216	4.79302	0.0236702
4	335	4_335	V5-Drought	40	65.6828	7.28631	NA	65.5338	7.29535	0.0481038
4	335	4_335	V5-Drought	41	66.4581	12.0088	1.77647	65.5338	10.845	0.0956117
4	335	4_335	V5-Drought	42	64.3704	16.2625	1.77647	65.5338	15.7134	0.185956
4	335	4_335	V5-Drought	43	65.923	18.707	1.77647	65.5338	22.1196	0.35402
4	335	4_335	V5-Drought	44	65.4529	26.3767	3.32041	65.5338	30.0976	0.659839
4	335	4_335	V5-Drought	45	64.9037	43.4249	4.03104	65.5338	39.2513	1.20402
4	335	4_335	V5-Drought	46	64.1887	48.9405	7.9675	65.5338	48.3279	2.15032
4	335	4_335	V5-Drought	47	64.3296	53.7189	7.9675	65.5338	54.5012	3.75663
4	335	4_335	V5-Drought	48	64.2577	56.2998	7.9675	65.5338	55.0622	6.41357
4	335	4_335	V5-Drought	49	64.844	56.3801	12.3333	65.5338	55.0622	10.684
4	335	4_335	V5-Drought	50	64.2106	56.3353	12.3333	65.5338	55.0622	17.3249
4	335	4_335	V5-Drought	51	65.3416	56.5768	22.4798	65.5338	55.0622	27.2457
4	335	4_335	V5-Drought	52	66.0658	53.1123	44.0911	65.5338	55.0622	41.311
4	335	4_335	V5-Drought	53	66.6019	54.5338	62.4414	65.5338	55.0622	59.7982
4	335	4_335	V5-Drought	54	66.8233	57.7932	77.9062	65.5338	55.0622	81.1618
4	335	4_335	V5-Drought	55	67.3099	55.8384	102.119	65.5338	55.0622	99.4597
4	335	4_335	V5-Drought	56	68.7573	56.4222	102.219	65.5338	55.0622	103.26
4	335	4_335	V5-Drought	57	66.643	51.822	103.505	65.5338	55.0622	103.26
4	335	4_335	V5-Drought	58	64.7206	51.1578	106.111	65.5338	55.0622	103.26
4	335	4_335	V5-Drought	59	63.8895	56.599	103.382	65.5338	55.0622	103.26
4	335	4_335	V5-Drought	60	65.1542	50.6239	102.602	65.5338	55.0622	103.26
4	335	4_335	V5-Drought	61	64.5447	57.9692	102.52	65.5338	55.0622	103.26
4	335	4_335	V5-Drought	62	NA	57.9171	102.544	65.5338	55.0622	103.26
4	335	4_335	V5-Drought	63	NA	56.7023	104.571	65.5338	55.0622	103.26
4	335	4_335	V5-Drought	64	NA	55.2726	101.173	65.5338	55.0622	103.26
4	335	4_335	V5-Drought	65	NA	51.8874	105.08	65.5338	55.0622	103.26
4	335	4_335	V5-Drought	66	NA	51.2941	102.112	65.5338	55.0622	103.26
4	335	4_335	V5-Drought	67	NA	56.7123	102.154	65.5338	55.0622	103.26
4	93	4_93	Control	25	1.63732	NA	NA	0.00113644	1.22907e-06	9.63346e-12
4	93	4_93	Control	26	1.63732	NA	NA	0.00326748	4.11024e-06	4.65806e-11
4	93	4_93	Control	27	1.63732	NA	NA	0.00896966	1.30903e-05	2.11767e-10
4	93	4_93	Control	28	1.63732	NA	NA	0.0235677	3.98338e-05	9.09139e-10
4	93	4_93	Control	29	1.63732	NA	NA	0.0593914	0.000116152	3.70003e-09
4	93	4_93	Control	30	1.99138	NA	NA	0.143774	0.000325374	1.43248e-08
4	93	4_93	Control	31	2.43968	NA	NA	0.334707	0.000877607	5.29211e-08
4	93	4_93	Control	32	3.01787	NA	NA	0.749752	0.0022837	1.87086e-07
4	93	4_93	Control	33	3.62836	NA	NA	1.61581	0.00574312	6.34483e-07
4	93	4_93	Control	34	1.97418	1.345	NA	3.347	0.0139789	2.06893e-06
4	93	4_93	Control	35	8.28202	1.345	NA	6.64861	0.0329732	6.49996e-06
4	93	4_93	Control	36	15.8543	1.345	NA	12.6119	0.0754489	1.97111e-05
4	93	4_93	Control	37	22.0395	1.345	NA	22.6713	0.167605	5.77915e-05
4	93	4_93	Control	38	31.6409	2.30778	NA	38.0726	0.361645	0.000164064
4	93	4_93	Control	39	63.2338	3.01203	NA	57.9949	0.758098	0.00045158
4	93	4_93	Control	40	72.3366	5.03684	NA	74.4059	1.54361	0.0012065
4	93	4_93	Control	41	72.2487	6.25963	NA	75.4479	3.05088	0.00313205
4	93	4_93	Control	42	74.9066	6.97357	NA	75.4479	5.8453	0.00790693
4	93	4_93	Control	43	77.3938	15.8031	2.16312	75.4479	10.8311	0.0194251
4	93	4_93	Control	44	77.3713	19.5257	2.16312	75.4479	19.3348	0.046464
4	93	4_93	Control	45	77.1614	21.4944	2.16312	75.4479	33.0378	0.108244
4	93	4_93	Control	46	76.6493	56.7398	4.93	75.4479	53.4297	0.245618
4	93	4_93	Control	47	75.8829	85.023	4.93	75.4479	80.0373	0.542745
4	93	4_93	Control	48	73.06	101.937	5.04749	75.4479	105.827	1.16725
4	93	4_93	Control	49	74.0526	114.003	7.24471	75.4479	112.111	2.44061
4	93	4_93	Control	50	73.8496	112.042	16	75.4479	112.111	4.95252
4	93	4_93	Control	51	75.2118	112.124	16	75.4479	112.111	9.72552
4	93	4_93	Control	52	75.6054	112.245	16	75.4479	112.111	18.3981
4	93	4_93	Control	53	72.0527	114.363	16	75.4479	112.111	33.2757
4	93	4_93	Control	54	72.8812	109.625	64.3049	75.4479	112.111	56.7802
4	93	4_93	Control	55	76.2028	114.993	92.6226	75.4479	112.111	89.0561
4	93	4_93	Control	56	75.3684	109.78	117.294	75.4479	112.111	120.713
4	93	4_93	Control	57	79.0693	111.675	127.345	75.4479	112.111	126.579
4	93	4_93	Control	58	77.5076	115.111	125.207	75.4479	112.111	126.579
4	93	4_93	Control	59	76.6642	108.506	123.761	75.4479	112.111	126.579
4	93	4_93	Control	60	77.0461	117.05	127.279	75.4479	112.111	126.579
4	93	4_93	Control	61	76.7534	111.841	129.109	75.4479	112.111	126.579
4	93	4_93	Control	62	74.3274	112.443	127.968	75.4479	112.111	126.579
4	93	4_93	Control	63	74.758	109.951	125.124	75.4479	112.111	126.579
4	93	4_93	Control	64	76.662	110.782	125.03	75.4479	112.111	126.579
4	93	4_93	Control	65	73.8759	112.271	127.137	75.4479	112.111	126.579
4	93	4_93	Control	66	74.0002	111.556	125.797	75.4479	112.111	126.579
4	93	4_93	Control	67	77.2752	110.954	129.804	75.4479	112.111	126.579

### Sheet: Internode Growth Traits
Supplemental Data Set 2. Estimated internode length and internode growth traits.
experimentPot	experiment	treatment	internode	a	te	tm	maxER	t10	t90	duration	meanER	R2	RMSE	MAE	MAPE
2_148	2	Control	9	108.742	37.6499	36.5267	1.55152	33.595	37.07	4.05491	1.00565	0.997053	2.28019	1.8565	0.149442
2_177	2	Control	9	99.2718	36.5366	35.2384	1.23577	31.905	35.855	4.6316	0.80376	0.997305	2.20726	1.75701	0.245058
2_241	2	V5-Drought	9	58.9662	44.3436	42.2929	0.472096	37.22	43.285	7.1236	0.310409	0.996404	1.52227	1.191	0.187195
2_253	2	V5-Drought	9	69.5982	43.504	41.6996	0.62885	37.15	42.605	6.35397	0.410756	0.99695	1.61467	1.41537	0.188096
3_162	3	Control	9	92.8696	37.9524	36.7514	1.24254	33.58	37.345	4.37237	0.796504	0.997999	1.67839	1.28294	0.174779
3_175	3	Control	9	109.155	36.8798	35.6467	1.42611	32.46	36.23	4.41979	0.92613	0.997696	2.0878	1.74195	0.157378
3_223	3	V5-Drought	9	101.009	40.6897	39.1385	1.05637	35.16	39.89	5.52971	0.684998	0.998346	1.70235	1.2494	0.170456
3_256	3	V5-Drought	9	86.391	41.5854	39.787	0.785217	35.34	40.675	6.24539	0.518729	0.996606	2.1567	1.61028	0.182264
3_316	3	V5-Drought	9	77.7937	44.5371	42.6442	0.671039	37.93	43.56	6.60709	0.441535	0.996941	1.84294	1.41394	0.181512
4_162	4	Control	9	78.1806	36.0127	34.8005	1.03941	31.69	35.37	4.32268	0.678231	0.997955	1.52233	1.31416	0.214933
4_297	4	V5-Drought	9	81.5555	41.6932	40.1141	0.837552	36.04	40.855	5.65316	0.540995	0.995324	2.36208	1.82211	0.205756
4_332	4	V5-Drought	9	73.5347	39.5778	38.0469	0.779882	34.06	38.775	5.51783	0.499753	0.993131	2.60295	2.20511	0.245476
4_335	4	V5-Drought	9	65.5338	39.0389	36.9807	0.527774	32.095	37.99	6.94388	0.353911	0.995673	1.85618	1.40435	0.222286
4_93	4	Control	9	75.4479	40.2437	38.832	0.863109	35.28	39.515	4.96373	0.569995	0.995445	2.18054	1.81738	0.233162
2_148	2	Control	12	129.86	45.8037	44.4604	1.548	40.93	45.11	4.87373	0.999184	0.997979	2.39177	2.03808	0.197896
2_177	2	Control	12	117.753	44.6786	43.1885	1.27298	39.355	43.905	5.32362	0.829461	0.997649	2.48007	2.11506	0.229105
2_241	2	V5-Drought	12	36.8578	55.2011	52.2338	0.206199	45.25	53.645	9.95109	0.138896	0.98233	1.99286	1.58806	0.199193
2_253	2	V5-Drought	12	50.5178	52.8224	50.7971	0.404799	45.6	51.72	7.22236	0.262299	0.991183	2.00474	1.68695	0.226324
3_162	3	Control	12	106.938	46.4786	45.1092	1.25075	41.555	45.755	4.92361	0.814476	0.998449	1.86384	1.37673	0.239035
3_175	3	Control	12	122.362	44.9881	43.5461	1.36431	39.76	44.235	5.22807	0.877678	0.997903	2.43482	1.92687	0.202005
3_223	3	V5-Drought	12	113.658	50.1533	48.1742	0.933487	43.07	49.115	7.0833	0.601721	0.99559	3.31665	2.45541	0.227913
3_256	3	V5-Drought	12	98.7002	50.5677	48.7887	0.896181	44.225	49.655	6.34269	0.583548	0.997846	2.04726	1.73707	0.27029
3_316	3	V5-Drought	12	114.699	52.7488	51.219	1.20001	47.125	51.945	5.62383	0.764817	0.996587	3.02655	2.26355	0.309804
4_162	4	Control	12	104.834	44.6949	43.25	1.16699	39.415	43.93	5.27987	0.744576	0.996424	2.82211	2.06372	0.265213
4_297	4	V5-Drought	12	76.8277	51.7796	49.3907	0.52794	43.54	50.54	8.23957	0.349659	0.993435	2.65702	1.86264	0.167414
4_332	4	V5-Drought	12	70.4459	48.934	46.8651	0.555807	41.63	47.83	7.30396	0.361684	0.99036	3.00621	2.15545	0.232226
4_335	4	V5-Drought	12	55.0622	47.3373	45.0267	0.392742	39.52	46.21	7.81726	0.264138	0.990891	2.22078	1.86405	0.185944
4_93	4	Control	12	112.111	48.5666	47.0401	1.17978	43.025	47.775	5.54156	0.758662	0.996011	3.12273	2.23581	0.236087
2_148	2	Control	15	120.361	52.8376	51.763	1.7698	48.855	52.265	3.98264	1.1333	0.990363	4.98586	3.90453	0.271241
2_177	2	Control	15	141.974	51.7826	50.2466	1.48084	46.195	50.99	5.58759	0.952829	0.998598	2.29432	2.04798	0.168567
2_241	2	V5-Drought	15	55.7497	63.9904	61.3642	0.345875	54.915	62.615	9.07536	0.230362	0.989677	2.39058	1.77564	0.250404
2_253	2	V5-Drought	15	59.8356	62.6981	60.1068	0.376386	53.555	61.38	9.14308	0.245413	0.990977	2.35447	1.90561	0.180926
3_162	3	Control	15	130.101	53.562	52.2122	1.53404	48.615	52.855	4.94697	0.986219	0.993993	4.4108	3.23167	0.26202
3_175	3	Control	15	144.611	52.5769	51.0638	1.52913	47.025	51.785	5.55193	0.97676	0.994736	4.60531	3.63928	0.22365
3_223	3	V5-Drought	15	123.73	56.901	55.0421	1.07113	50.15	55.92	6.75099	0.687286	0.99701	2.97779	2.49362	0.220992
3_256	3	V5-Drought	15	103.503	57.8803	55.8756	0.83328	50.625	56.835	7.25532	0.534967	0.99716	2.34941	1.8689	0.16235
3_316	3	V5-Drought	15	130.607	60.4039	58.72	1.2394	54.265	59.545	6.13886	0.797827	0.997569	2.78307	2.35925	0.276029
4_162	4	Control	15	130.942	52.6119	51.0425	1.33711	46.915	51.805	5.69685	0.861935	0.995818	3.7342	3.06957	0.251896
4_297	4	V5-Drought	15	104.051	59.4745	57.5094	0.852574	52.32	58.475	7.15447	0.545381	0.995839	2.92795	2.23612	0.225707
4_332	4	V5-Drought	15	89.8418	56.7074	55.2177	0.961352	51.265	55.94	5.4424	0.61904	0.98944	4.08343	3.03043	0.33148
4_335	4	V5-Drought	15	103.26	55.5388	53.7009	0.904748	48.865	54.59	6.67377	0.580222	0.996712	2.59547	2.1613	0.246515
4_93	4	Control	15	126.579	56.4617	55.0836	1.4601	51.445	55.745	5.01671	0.946179	0.991597	5.19361	3.70885	0.352941

### Sheet: Internode P Values
Supplemental Data Set 2. Estimated internode length and internode growth traits.
Linear mixed effect model wald chi-squared test
Trait	Independent factor	p-value	p < 0.05
meanER	internode rank	0.03355	*
meanER	treatment	1.569*10^-20	*
meanER	internode rank : treatment	0.493
duration	internode rank	0.003832	*
duration	treatment	5.654*10^-15	*
duration	internode rank : treatment	0.7688
final length	internode rank	4.721*10^-10	*
final length	treatment	3.044*10^-5	*
final length	internode rank : treatment	0.1703
Post-hoc general linear hypothesis tests
Trait	Independent factor	Contrast A	Contrast B	Difference (A-B)	p	adj p	adj p < 0.05
meanER	internode rank	12	9	-0.01361	0.9631	1
meanER	internode rank	15	9	0.11117	0.0833	0.4162
meanER	internode rank	15	12	0.12478	0.0438	0.2641
meanER	internode rank : treatment	9:Control	9:V5-Drought	0.32658	0.001482	0.01953	*
meanER	internode rank : treatment	12:Control	12:V5-Drought	0.42149	5.102*10^-5	0.0008909	*
meanER	internode rank : treatment	15:Control	15:V5-Drought	0.44614	2.250*10^-5	0.0005023	*
duration	internode rank	12	9	1.0011	0.004165	0.0417	*
duration	internode rank	15	9	0.8341	0.022	0.1547
duration	internode rank	15	12	-0.167	0.8565	1
duration	internode rank : treatment	9:Control	9:V5-Drought	-1.786	0.002452	0.02942	*
duration	internode rank : treatment	12:Control	12:V5-Drought	-2.2529	0.000144	0.00216	*
duration	internode rank : treatment	15:Control	15:V5-Drought	-2.0738	0.0004317	0.006044	*
final length	internode rank	12	9	9.47	0.2886	1
final length	internode rank	15	9	27.65	3.1730*10^-5	0.0005394	*
final length	internode rank	15	12	18.18	0.01077	0.08619
final length	internode rank : treatment	9:Control	9:V5-Drought	17.15	0.3144	1
final length	internode rank : treatment	12:Control	12:V5-Drought	38.55	0.002982	0.0328	*
final length	internode rank : treatment	15:Control	15:V5-Drought	36.11	0.005626	0.05063
