## Supplemental Data Set 18 for "High-resolution transcriptional atlas of growing maize shoot organs throughout plant development under well-watered and drought conditions"

### Sheet: Genes
Supplemental Data Set 18. List of genes described in this study.
Gene	V3 identifier	V4 identifier	V5 identifier	MaizeGDB
RA1	GRMZM2G003927	Zm00001d020430	Zm00001eb312340	RAMOSA1
TS4	GRMZM5G803935	NA	NA	TASSELSEED4
ZmSBT31	GRMZM2G029780	Zm00001d018281	Zm00001eb256960	SUBTILISIN31
ZMM17	GRMZM2G130382	Zm00001d015381	Zm00001eb233110	zea mays MADS17
ZmMADS41	GRMZM2G018589	Zm00001d042591	Zm00001eb145460	MADS-transcription factor 41
ZmFLOR1	GRMZM2G038051	Zm00001d020944	Zm00001eb316780	NA
ZmGIF1	GRMZM2G180246	Zm00001d033905	Zm00001eb056300	GROWTH-REGULATING-FACTOR-INTERACTING FACTOR1
ZmPLATZ8	GRMZM2G017882	Zm00001d015394	Zm00001eb233230	PLATZ-transcription factor 8
ZmSPCH2	GRMZM2G085751	Zm00001d053391	Zm00001eb204110	bHLH-transcription factor 24
ZmMUTE	GRMZM2G417164	Zm00001d009778	Zm00001eb345600	bHLH-transcription factor 82
ZmICE1c	GRMZM2G172297	Zm00001d007382	Zm00001eb113220	bHLH-transcription factor 96
ZmEPF1	GRMZM2G177393	Zm00001d026401	Zm00001eb431780	EPIDERMAL PATTERNING FACTOR1
ZmEPF10	GRMZM2G401331	Zm00001d033857	Zm00001eb055900	EPIDERMAL PATTERNING FACTOR10
ZmEPF12	GRMZM2G005384	Zm00001d018104	Zm00001eb255380	EPIDERMAL PATTERNING FACTOR12
ZmEPFL2	GRMZM2G115133	Zm00001d042381	Zm00001eb143570	EPIDERMAL PATTERNING FACTOR-LIKE2
ZmBSK2	GRMZM2G169080	Zm00001d030021	Zm00001eb024290	BRASSINOSTEROID-SIGNALING KINASE2
ZmBRI1a	GRMZM2G048294	Zm00001d011721	Zm00001eb361520	BRASSINOSTEROID INSENSITIVE 1a
ZmGRF1	GRMZM2G034876	Zm00001d017742	Zm00001eb251820	GRF-transcription factor 6
ZmGRF2	GRMZM2G099862	Zm00001d007465	Zm00001eb113950	GRF-transcription factor 15
ZmGRF3	GRMZM2G105335	Zm00001d052112	Zm00001eb193180	GRF-transcription factor 10
ZmGRF4	GRMZM2G004619	Zm00001d006348	Zm00001eb104790	GRF-transcription factor 2
ZmGRF5	GRMZM2G129147	Zm00001d026240	Zm00001eb430300	GRF-transcription factor 5
ZmGRF6	GRMZM2G041223	Zm00001d002429	Zm00001eb071830	GRF-transcription factor 8
ZmGRF7	GRMZM5G850129	Zm00001d037117	Zm00001eb278670	GRF-transcription factor 11
ZmGRF8	GRMZM2G033612	Zm00001d013555	Zm00001eb217440	GRF-transcription factor 17
ZmGRF9	GRMZM5G893117	Zm00001d018260	Zm00001eb256730	GRF-transcription factor 9
ZmGRF10	GRMZM2G096709	Zm00001d021362	Zm00001eb320200	GRF-transcription factor 3
ZmGRF11	GRMZM2G067743	Zm00001d000238	Zm00001eb373670	GRF-transcription factor 12
ZmGRF12	GRMZM2G119359	Zm00001d045533	Zm00001eb378820	GRF-transcription factor 13
ZmGRF13	GRMZM2G018414	Zm00001d033396	Zm00001eb052070	GRF-transcription factor 4
ZmGRF14	GRMZM2G098594	Zm00001d035965	Zm00001eb269150	GRF-transcription factor 7
ZmGRF15	GRMZM2G178261	Zm00001d033876	Zm00001eb056050	GRF-transcription factor 1
ZmGRF16	GRMZM5G853392	Zm00001d013346	Zm00001eb215560	GRF-transcription factor 14
ZmGRF17	GRMZM2G124566	Zm00001d051456	NA	GRF-transcription factor 9
ZmGRF18	GRMZM2G045977	Zm00001d017602	Zm00001eb250620	GRF-transcription factor 13
ZmLG1	GRMZM2G036297	Zm00001d002005	Zm00001eb067740	LIGULELESS1
ZmLG2	GRMZM2G060216	Zm00001d042777	Zm00001eb147220	LIGULELESS2
ZmRAVL1	GRMZM2G102059	Zm00001d002562	Zm00001eb073010	ABI3-VP1-transcription factor 12
ZmBRD1	GRMZM2G103773	Zm00001d033180	Zm00001eb050010	BRASSINOSTEROID-DEFICIENT DWARF1
ZmD11	GRMZM2G107199	Zm00001d003349	Zm00001eb080110	DARK RESPONSE GENE10
ZmDWF4	GRMZM2G065635	Zm00001d028325	Zm00001eb009730	BRASSINOSTEROID SYNTHESIS1
ZmBZR1	GRMZM5G812774	Zm00001d046305	Zm00001eb384820	BZR-transcription factor 1
ZmBES1	GRMZM2G102514	Zm00001d021927	Zm00001eb325550	BRASSINOSTEROID INSENSITIVE EMS-SUPPRESSOR HOMOLOG1
ZmIBH1	GRMZM2G388823	Zm00001d001982	Zm00001eb067570	INCREASED LEAF INCLINATION-BINDING BHLH1
ZmLHW	GRMZM2G031656	Zm00001d023479	Zm00001eb407240	transcription factor LHW
ZmTMO5	GRMZM2G043854	Zm00001d047878	Zm00001eb398190	bHLH-transcription factor 143
ZmTMO5L2	GRMZM2G526668	Zm00001d050394	Zm00001eb179590	bHLH-transcription factor 40
ZmTMO5L3	GRMZM2G176141	Zm00001d005740	Zm00001eb099400	bHLH-transcription factor 138
ZmCCP5	GRMZM2G066326	Zm00001d035689	Zm00001eb267050	CYSTEINE PROTEASE5
ZmCCR1	GRMZM2G131205	Zm00001d032152	Zm00001eb041120	CINNAMOYL CoA REDUCTASE1
ZmSMXL3	GRMZM2G013128	Zm00001d052612	Zm00001eb197530	NA
ZmSMXL4	GRMZM2G032547	Zm00001d025136	Zm00001eb420410	NA
ZmCALS2	GRMZM2G465764	Zm00001d044584	Zm00001eb163000	CALLOSE SYNTHASE2
ZmNAC78	GRMZM2G406204	Zm00001d027395	Zm00001eb001460	NAC-transcription factor 78
ZmUGU1	GRMZM2G134903	Zm00001d014191	Zm00001eb223190	UTP-GLUCOSE-P-URIDYLTRANSFERASE HOMOLOG
ZmSWEET13a	GRMZM2G173669	Zm00001d023673	Zm00001eb408900	SUGARS WILL EVENTUALLY BE EXPORTED TRANSPORTER13a
ZmEXPA10	GRMZM2G126196	Zm00001d035083	Zm00001eb260840	NA
ZmEXPA23	AC234190.1_FG001	Zm00001d040249	Zm00001eb127370	NA
ZmEXPB7	GRMZM2G342246	Zm00001d029906	Zm00001eb023420	BETA EXPANSIN7
ZmEXPB17	GRMZM2G327266	Zm00001d017494	Zm00001eb249590	NA
ZmEXPB22	GRMZM2G059785	Zm00001d047093	Zm00001eb391400	NA
ZmEXPB25	GRMZM2G021427	Zm00001d029903	Zm00001eb023400	NA
ZmEIL6	GRMZM2G151811	Zm00001d022530	Zm00001eb331080	EIL-transcription factor 6
ZmEIL7	GRMZM2G044322	Zm00001d003451	Zm00001eb081010	EIL-transcription factor 7
ZmIPT6	GRMZM2G116878	Zm00001d034584	Zm00001eb062030	ISOPENTENYL TRANSFERASE6
TB1	AC233950.1_FG002	Zm00001d033673	Zm00001eb054440	TEOSINTE BRANCHED 1
GT1	GRMZM2G005624	Zm00001d028129	Zm00001eb007950	GRASSY TILLERS1
BD1	GRMZM2G307119	Zm00001d022488	Zm00001eb330200	BRANCHED SILKLESS1
ZAG1	GRMZM2G052890	Zm00001d037737	Zm00001eb284010	Zea AGAMOUS HOMOLOG1
ZAG2	GRMZM2G160687	Zm00001d041781	Zm00001eb138380	Zea AGAMOUS HOMOLOG2
BDE1	GRMZM2G160565	Zm00001d017614	Zm00001eb250710	BEARDED-EAR1
SI1	GRMZM2G139073	Zm00001d036425	Zm00001eb272490	SILKY1
ZMM2	GRMZM2G359952	Zm00001d008882	Zm00001eb338060	Zea mays MADS2
ZMM8	GRMZM2G102161	Zm00001d048082	Zm00001eb400120	Zea mays MADS8
ZMM14	GRMZM2G099522	Zm00001d028217	Zm00001eb008690	Zea mays MADS14
ZMM16	GRMZM2G110153	Zm00001d042618	Zm00001eb145660	Zea mays MADS16
ZmNCED3	GRMZM5G858784	Zm00001d041319	NA	NINE-CIS-EPOXYCAROTENOID DIOXYGENASE3
ZmNCP2	GRMZM5G831577	Zm00001d022069	Zm00001eb326900	NINE COMPLEX PROTEIN2
ZmPRH3	GRMZM2G059453	Zm00001d042886	Zm00001eb148130	PROTEIN PHOSPHATASE HOMOLOG3
ZmPRH12	GRMZM2G177386	Zm00001d038846	Zm00001eb294200	PROTEIN PHOSPHATASE HOMOLOG12
ZmPRH13	GRMZM2G134628	Zm00001d044301	Zm00001eb160470	PROTEIN PHOSPHATASE HOMOLOG13
ZmHSF18	GRMZM2G105348	Zm00001d016255	Zm00001eb239380	HSF-transcription factor 18
ZmHSF28	GRMZM2G118047	Zm00001d046299	Zm00001eb384760	HSF-transcription factor 28
ZmSWEET4a	GRMZM2G000812	Zm00001d015905	NA	SUGARS WILL EVENTUALLY BE EXPORTED TRANSPORTER4a
ZmSWEET15b	GRMZM5G872392	Zm00001d016590	Zm00001eb241930	SUGARS WILL EVENTUALLY BE EXPORTED TRANSPORTER15b
ZmSUS	GRMZM2G011240	Zm00001d029087	Zm00001eb016250	NA
ZmPRODH2a	GRMZM2G053720	Zm00001d029853	Zm00001eb022980	NA
ZmPRODH2b	GRMZM2G117956	Zm00001d047124	Zm00001eb391720	NA
ZmDHN1	GRMZM2G079440	Zm00001d037894	Zm00001eb285360	DEHYDRIN1
ZmDHN2	GRMZM2G098750	Zm00001d045321	Zm00001eb376710	DEHYDRIN2
ZmRD29B	GRMZM2G376743	Zm00001d013900	Zm00001eb220700	NA
ZmBURP4	GRMZM2G078779	Zm00001d020875	Zm00001eb316270	BURP DOMAIN-CONTAINING PROTEIN-RD22-LIKE4
ZMM1	GRMZM2G010669	Zm00001d023955	Zm00001eb411130	Zea mays MADS1
ZMM8	GRMZM2G102161	Zm00001d048082	Zm00001eb400120	Zea mays MADS8
ZMM14	GRMZM2G099522	Zm00001d028217	Zm00001eb008690	Zea mays MADS14
ZMM27	GRMZM2G129034	Zm00001d006094	Zm00001eb102450	Zea mays MADS27
ZmMCT1	GRMZM2G351027	Zm00001d053860	Zm00001eb207810	MEI2 C-TERMINAL RRM ONLY LIKE 1
TU1	GRMZM2G370777	Zm00001d052180	Zm00001eb193790	TUNICATE1
ZmMADS68	GRMZM2G059102	Zm00001d027957	Zm00001eb006480	Zea mays MADS68
ZmMADS73	GRMZM2G046885	Zm00001d018142	Zm00001eb255670	Zea mays MADS73
ZmSAUR3	GRMZM2G422419	Zm00001d031146	Zm00001eb032470	SMALL AUXIN UP RNA3
ZmSAUR56	GRMZM2G154332	Zm00001d018200	Zm00001eb256180	SMALL AUXIN UP RNA56
